# Impaired parvalbumin interneurons in the retrosplenial cortex as the cause of sex-dependent vulnerability in Alzheimer’s disease

**DOI:** 10.1101/2023.06.22.546142

**Authors:** Dylan J. Terstege, Yi Ren, Bo Young Ahn, Heewon Seo, Alzheimer’s Disease Neuroimaging Initiative, Liisa A. M. Galea, Derya Sargin, Jonathan R. Epp

## Abstract

Alzheimer’s disease is a debilitating neurodegenerative disorder with no cure and few treatment options. In early stages of Alzheimer’s disease, impaired metabolism, and functional connectivity of the retrosplenial cortex strongly predict future cognitive impairments. Therefore, understanding Alzheimer’s disease-related deficits in the retrosplenial cortex is critical for understanding the origins of cognitive impairment and identifying early treatment targets. Using the 5xFAD mouse model, we discovered early, sex-dependent alterations in parvalbumin-interneuron transcriptomic profiles. This corresponded with impaired parvalbumin-interneuron activity, which was sufficient to induce cognitive impairments and dysregulate retrosplenial functional connectivity. In fMRI scans from patients with mild cognitive impairment and Alzheimer’s disease, we observed a similar sex-dependent dysregulation of retrosplenial cortex functional connectivity and, in post-mortem tissue from subjects with Alzheimer’s disease, a loss of parvalbumin interneurons. Reversal of cognitive deficits by stimulation of parvalbumin interneurons in the retrosplenial cortex suggests that this may serve as a promising novel therapeutic strategy.

**One Sentence Summary:** Altered function, connectivity, and survival of parvalbumin expressing neurons in the retrosplenial cortex in Alzheimer’s Disease.
