## Supplementary material for "Impaired parvalbumin interneurons in the retrosplenial cortex as the cause of sex-dependent vulnerability in Alzheimer’s disease": SUP_TABLE1_ANTIBODIES.xlsx

### Sheet: Sheet1
Antibody Table - Immunofluorescence
Antibody Type	Target	Host	Concentration	Incubation Time	Company	Product Number
1°	c-Fos	Rabbit	1:2000	48 h	EnCor Biotechnology Inc.	RPCA-c-Fos
1°	PV	Rabbit	1:5000	48 h	Invitrogen	PA1-933
1°	CaMKii	Rabbit	1:500	48 h	NOVUS Bio.	NBP2-46795
1°	ZNP-1	Mouse	1:200	48 h	DSHB	F1R5C0
1°	GLUT3	Rabbit	1:500	24 h	Synaptic Systems	419 303
1°	AMYLOID (17-28 4G8)	Conjugated 1° (Alexa Fluor 594)	1:500	24 h	Biolegend	800717
1°	NeuN	Conjugated 1° (Alexa Fluor 555)	1:200	24 h	EMD Millipore	MAB377A5
2°	Rabbit	Goat (Alexa Fluor 647)	1:500	24 h	Jackson ImmunoResearch	111-605-003
2°	Mouse	Alpaca (Alexa Fluor 488)	1:500	24 h	Jackson ImmunoResearch	615-545-214
