## Supplementary material for "Impaired parvalbumin interneurons in the retrosplenial cortex as the cause of sex-dependent vulnerability in Alzheimer’s disease": SUP_TABLE2_REGIONLIST.xlsx

### Sheet: Sheet1
REGION LIST
REGION NUMBER	ABBREVIATION	FULL REGION NAME
1	MO	Motor cortex
2	SS	Somatosensory cortex
3	IL	Infralimbic cortex
4	GU	Gustatory cortex
5	VISC	Visceral cortex
6	AUD	Auditory cortex
7	VIS	Visual cortex
8	ACA	Anterior cingulate
9	PL	Prelimbic cortex
10	ORB	Orbitofrontal cortex
11	AID	Agranular insular cortex, dorsal part
12	AIV	Agranular insular cortex, ventral part
13	RSC	Retrosplenial cortex
14	PTLP	Posterior parietal cortex
15	TEA	Temporal association cortex
16	PERI	Perirhinal cortex
17	ECT	Ectorhinal cortex
18	TT	Taenia tecta
19	PIR	Piriform cortex
20	COA	Cortical amygdalar area
21	PAA	Piriform amygdalar area
22	HPC	Hippocampus
23	ENTL	Entorhinal cortex, lateral part
24	ENTM	Entorhinal cortex, medial part
25	ENTMV	Entorhinal cortex, medioventral part
26	PAR	Parsubiculum
27	POST	Postsubiculum
28	PRE	Presubiculum
29	SUB	Subiculum
30	EP	Endopiriform
31	BLA	Basolateral amygdala
32	BMA	Basomedial amygdala
33	CP	Caudoputamen
34	ACB	Nucleus accumbens
35	OT	Olfactory tubercule
36	LSC	Lateral septum, caudal part
37	LSR	Lateral septum, rostral part
38	LSV	Lateral septum, ventral part
39	SF	Septofimbrial nucleus
40	SH	Septohippocampal nucleus
41	AAA	Anterior amygdalar area
42	CEA	Central amygdala nucleus
43	MEA	Medial amaygdalar nucleus
44	PALD	Pallidum, dorsal part
45	PALV	Pallidum, ventral part
46	PALM	Pallidum, medial part
47	PALC	Pallidum, caudal part
48	VAL	Ventral anterior-lateral thalamus
49	VM	Ventral medial thalamus
50	VPM	Ventral posteromedial thalamus
51	SPF	Subparafascicular area
52	MG	Medial geniculate
53	LP	Lateral posterior thalamus
54	PO	Posterior thalamus
55	ATN	Anterior thalamus
56	AV	Anteroventral thalamus
57	AM	Anteromedial thalamus
58	AD	Anterodorsal thalamus
59	LD	Lateral dorsal thalamus
60	MD	Mediodorsal thalamus
61	SMT	Submedial thalamus
62	PVT	Paraventricular thalamus
63	ILM	Intralaminar dorsal thalamus
64	PVH	Paraventricular hypothalamus
65	DMH	Dorsomedial hypothalamus
66	AHN	Anterior hypothalamus
67	LM	Lateral mammillary nucleus
68	MM	Medial mammillary nucleus
69	SUM	Supramammillary nucleus
70	MPN	Medial preoptic nucleus
71	VMH	Ventromedial hypothalamus
72	LHA	Lateral hypothalamus
73	LPO	Lateral preoptic area
74	PH	Posterior hypothalamus
75	PST	Preparasubthalamic nucleus
76	PSTN	Parasubthalamic nucleus
77	STN	Subthalamic nucleus
78	ZI	Zona incerta
79	SC	Superior colliculus
80	IC	Inferior colliculus
81	SAG	Nucleus sagulum
82	PBG	Parabigeminal nucleus
83	VTA	Ventral tegmental area
84	PAG	Periaqueductal gray
85	CUN	Cuneiform nucleus
86	SNC	Substantia nigra
87	RL	Rostral linear nucleus of the raphe
88	P	Pons
89	MY	Medulla
90	CB	Cerebellum
